# Whole-body gene expression atlas of an adult metazoan

**DOI:** 10.1101/2022.11.06.515345

**Authors:** Abbas Ghaddar, Erick Armingol, Chau Huynh, Louis Gevirtzman, Nathan E. Lewis, Robert Waterston, Eyleen J. O’Rourke

**Affiliations:** Department of Biology, College of Arts and Sciences, University of Virginia, Charlottesville, VA 22903, USA; Bioinformatics and Systems Biology Graduate Program, University of California, San Diego, La Jolla, CA 92093, USA; Department of Pediatrics, University of California, San Diego, La Jolla, CA 92093, USA; Department of Genome Sciences, University of Washington, Seattle, WA, USA; Department of Bioengineering, University of California, San Diego, La Jolla, CA 92093, USA; University of Virginia School of Medicine, Department of Cell Biology, Charlottesville, VA 22903, United States; Robert M. Berne Cardiovascular Research Center, School of Medicine, University of Virginia, Charlottesville, VA 22903, USA

## Abstract

Animals are integrated organ systems composed of interacting cells whose structure and function are in turn defined by their active genes. Understanding what distinguishes physiological and disease states therefore requires systemic knowledge of the gene activities that define the distinct cells that make up an animal. Towards this goal, this study reports the first single-cell resolution transcriptional atlas of a fertile multicellular organism: *Caenorhabditis elegans*. The scRNA-Seq compendium of wild-type young adult *C. elegans* comprises 159 distinct cell types with 18,033 genes expressed across cell types. Fewer than 300 of these genes are housekeeping genes as evidenced by their consistent expression across cell types and conditions, and by their basic and essential functions; 170 of these housekeeping genes are conserved across phyla. The 362 transcription factors with available ChIP-Seq data are linked to patterns of gene expression of different cell types. To identify potential interactions between cell types, we used the *in silico* tool cell2cell to predict molecular patterns reflecting both known and uncharacterized intercellular interactions across the *C. elegans* body. Finally, we present WormSeq (wormseq.org), a web interface that, among other functions, enables users to query gene expression across cell types, identify cell-type specific and potential housekeeping genes, analyze candidate ligand-receptors mediating communication between cells, and study promiscuous and cell-specific transcription factors. The datasets, analyses, and tools presented here will enable the generation of testable hypotheses about the cell and organ-specific function of genes in diverse biological contexts.
