## Supplementary material for "Whole-body gene expression atlas of an adult metazoan": Table S4

### Sheet: Table S4
Sheet	Description
1	List of DSC-1 targets expressed in anal muscle cells that are known to play a role in defecation and anal muscle function
2	List of DSC-1 targets expressed in anal muscle cells that are known to play a role in muscle system morphology (WBPhenotype:0000603)

### Sheet: Sheet1
Gene	Phenotype/Annotation
aex-2	aboc expulsion missing, anterior body contraction defecation cycle variant, anterior body contraction variant, constipated, defecation variant, expulsion defective
syx-3	involved in positive regulation of defecation
glb-26	defecation cycle variant
hlh-8	constipated
rund-1	involved in regulation of defecation
snf-11	abnormal defecation
cmd-1	defecation cycle variant
ric-7	constipated, expulsion defective
itr-1	constipated, long defecation cycle
aex-4	aboc expulsion missing, constipated, defecation variant
lec-3	short defecation cycle
folt-1	defecation variant
exp-1	constipated, expulsion variant
pop-1	defecation cycle variant
unc-26	defecation contraction variant, expulsion defective
gtl-1	involved in defecation
calu-1	long defecation cycle
hipr-1	long defecation cycle
lin-45	constipated
tni-3	constipated
unc-27	constipated
droe-4	constipated
sur-2	constipated
ksr-1	constipated
egl-19	anus morphology variant
ncx-2	expulsion variant
sup-9	expulsion variant
kin-1	expulsion defective
sax-7	constipated

### Sheet: Sheet2
Public name
unc-120
unc-78
ptp-1
chp-1
mup-2
unc-54
act-1
pat-4
ptp-2
unc-49
pat-6
myo-3
daf-18
ric-7
hgap-2
erm-1
egl-20
sca-1
sdn-1
pals-22
ZC487.1
emb-4
unc-89
vps-33.1
goa-1
ztf-8
unc-26
mel-26
sod-1
lam-2
unc-96
ZK822.5
zyx-1
unc-98
hpo-28
akt-1
rmd-2
tln-1
tbc-7
deb-1
unc-97
unc-27
fem-2
sur-2
unc-32
unc-73
egl-19
clc-3
sup-12
T10B11.6
unc-5
tni-3
lam-1
clp-4
unc-15
epi-1
atg-16.2
act-3
lmn-1
unc-62
daf-16
dim-1
egl-3
unc-87
itr-1
gst-40
unc-22
ptpn-22
unc-93
F42C5.9
